# Chemical Proteomics Identifies Protein Ligands for Monoacylglycerol Lipids

**DOI:** 10.1101/2024.12.22.629584

**Authors:** Karthik Shanbhag, Amol B. Mhetre, Ojal Saharan, Archit Devarajan, Anisha Rai, M. S. Madhusudhan, Harinath Chakrapani, Siddhesh S. Kamat

## Abstract

Signaling lipids are hormone-like small biomolecules that regulate many critical facets of physiology in mammals, including humans. Given their biomedical importance, the past few decades have seen a tremendous increase in our mechanistic understanding of the physiological processes regulated by a handful of such signaling lipids (e.g.: endocannabinoids, lysophospholipids, prostaglandins). However, a significant number of signaling lipid classes still remain poorly characterized, despite their direct associations to human pathophysiology and disease. Over the past decade, the advent of chemical proteomics technologies coupled with the development of multifunctional lipid probes has rapidly expanded our knowledge in terms of the protein ligands and biological pathways that the different signaling lipids interact with and modulate respectively. While the signaling pathways regulated by the endocannabinoid 2-arachidonoyl-glycerol in mammals are extensively characterized, the same cannot be said for the other members of the monoacylglycerol (MAG) family of signaling lipids. To understand this, here, we report the synthesis of a bifunctional MAG probe, containing a photoreactive group and a biorthogonal handle. Using established chemical proteomics approaches, we profile this bifunctional MAG probe in mouse brain and mammalian cell lysates, and leveraging probe competition experiments identify hitherto unknown protein ligands for MAG lipids. Finally, we biochemically validate the neuronal calcium sensor Hippocalcin as a putative MAG protein ligand, and show for the first time, that MAG may have a role to play in calcium sensing and downstream signaling in the mammalian brain.
