## Supplementary Table 4 for "Chemical Proteomics Identifies Protein Ligands for Monoacylglycerol Lipids"

### Sheet: A. CavityPlus prediction
Top 5 identified cavities by CavityPlus based on DrugScore for HPCA and TOMM22
HPCA
Rank	Drug Score	Cavity Size (Angstrom) (x,y,z)	Cavity Residues (Name - # -Chain)
1	3990	16.5, 22.5, 21.5	ILE-179-A,TYR-52-A,ILE-152-A,ALA-173-A,LEU-182-A,ALA-104-A,ARG-148-A,LEU-89-A,PHE-55-A,VAL-125-A,LYS-151-A,VAL-68-A,PRO-177-A,PHE-169-A,GLY-172-A,PHE-48-A,VAL-91-A,VAL-180-A,PHE-105-A,MET-131-A,LYS-137-A,PRO-139-A,LYS-100-A,TRP-103-A,LEU-164-A,PHE-153-A,TYR-108-A,VAL-132-A,GLU-142-A,GLN-155-A,MET-136-A,SER-93-A,THR-149-A,PHE-64-A,GLU-140-A,GLN-126-A,ARG-171-A,THR-92-A,MET-102-A,GLY-95-A,LEU-97-A,…
2	-262	16.5, 10.0, 15.0	ILE-87-A,ALA-104-A,LEU-16-A,LEU-89-A,GLU-84-A,GLU-98-A,GLU-21-A,ARG-70-A,ARG-94-A,VAL-91-A,ASN-19-A,SER-90-A,GLU-18-A,PHE-105-A,LEU-166-A,LYS-100-A,TRP-103-A,PHE-22-A,SER-106-A,ARG-17-A,THR-92-A,MET-102-A,GLY-95-A,ARG-96-A,PHE-72-A,LEU-101-A,ARG-83-A,THR-71-A,ASP-73-A,THR-20-A,ALA-88-A,ILE-86-A,THR-74-A,MET-107-A,GLN-99-A
3	-363	12.0, 13.5, 15.0	LEU-183-A,LEU-182-A,GLU-98-A,CYS-185-A,SER-188-A,ILE-170-A,GLU-21-A,ARG-94-A,SER-90-A,LYS-100-A,SER-93-A,GLN-184-A,THR-92-A,GLY-95-A,LEU-97-A,ASP-186-A,ARG-96-A,ARG-181-A,PRO-187-A,LYS-174-A,ILE-179-A,GLN-99-A
4	-965	14.0, 12.5, 11.5	GLU-120-A,ALA-104-A,TYR-115-A,VAL-68-A,ARG-70-A,PHE-69-A,ASP-109-A,GLU-123-A,PHE-105-A,GLY-78-A,TRP-103-A,TYR-108-A,ASP-77-A,SER-106-A,HIS-67-A,ASP-111-A,MET-102-A,ASN-75-A,GLU-66-A,GLY-112-A,LEU-110-A,ILE-124-A,PHE-72-A,SER-76-A,THR-71-A,ASP-73-A,ASN-113-A,ALA-88-A,GLY-114-A,THR-74-A,MET-107-A
5	-1242	8.5, 7.0, 12.0	LEU-35-A,ILE-42-A,TYR-31-A,CYS-38-A,GLY-41-A,PHE-34-A,THR-40-A,ASP-15-A,ILE-80-A,LEU-16-A,PHE-82-A,ARG-83-A,GLU-84-A,ASP-81-A,PRO-39-A,LEU-8-A,MET-12-A
TOMM22
Rank	Drug Score	Cavity Size (Angstrom) (x,y,z)	Cavity Residues (Name - # -Chain)
1*	5764	25.0, 20.5, 27.5	CYS-354-B,THR-104-B,LYS-315-B,THR-104-A,LEU-97-D,GLU-102-D,LEU-312-B,GLU-102-C,LEU-103-B,LEU-121-A,CYS-354-A,THR-359-B,LEU-335-B,GLY-342-B,PHE-314-B,LEU-307-A,LEU-106-D,LEU-341-A,LEU-95-D,GLY-355-B,VAL-99-D,GLY-325-B,LEU-337-A,PRO-333-B,ALA-326-B,VAL-99-C,GLY-355-A,PHE-352-A,GLN-107-D,LYS-330-B,ALA-343-A,LEU-95-C,PRO-333-A,ALA-310-B,LEU-358-A,PHE-92-C,PHE-101-D,THR-359-A,LYS-105-C,ALA-343-B,GLN-1…
2*	5763	25.0, 20.5, 27.5	CYS-354-B,THR-104-B,LYS-315-B,THR-104-A,LEU-97-D,GLU-102-D,LEU-312-B,GLU-102-C,LEU-103-B,LEU-121-A,CYS-354-A,THR-359-B,LEU-335-B,GLY-342-B,PHE-314-B,LEU-307-A,LEU-106-D,LEU-341-A,LEU-95-D,GLY-355-B,VAL-99-D,GLY-325-B,LEU-337-A,PRO-333-B,ALA-326-B,VAL-99-C,GLY-355-A,PHE-352-A,GLN-107-D,LYS-330-B,ALA-343-A,LEU-95-C,PRO-333-A,ALA-310-B,LEU-358-A,PHE-92-C,PHE-101-D,THR-359-A,LYS-105-C,ALA-343-B,GLN-1…
3	3575	20.5, 21.0, 22.5	SER-127-A,GLY-158-A,VAL-115-A,LYS-351-B,GLN-181-A,ILE-87-C,ASN-156-A,THR-104-A,ASP-155-A,GLN-182-A,PHE-80-C,MET-93-C,SER-81-C,ALA-84-C,ILE-28-H,PHE-131-A,LYS-349-B,LEU-53-H,LEU-121-A,ALA-83-C,GLY-125-A,GLN-75-C,ASN-350-B,TYR-78-C,SER-122-A,TRP-322-B,ALA-120-A,THR-90-C,HIS-130-A,GLU-126-A,ASP-153-A,PHE-101-C,ILE-94-C,ARG-348-B,LEU-85-C,LEU-50-H,TRP-86-C,ILE-32-H,THR-89-C,VAL-49-H,ARG-82-C,LEU-52-H…
4	3148	11.0, 18.0, 21.0	SER-298-A,SER-300-A,SER-320-A,HIS-347-A,THR-90-D,VAL-56-E,GLU-287-A,ALA-53-E,TYR-303-A,ASP-37-E,ARG-348-A,ALA-83-D,LEU-62-E,VAL-96-D,LEU-58-E,VAL-299-A,GLY-55-E,THR-89-D,ALA-35-E,ALA-84-D,THR-36-E,ARG-38-E,LEU-95-D,TRP-57-E,ASN-321-A,TRP-322-A,ARG-43-E,SER-317-A,VAL-324-A,GLY-285-A,GLY-88-D,PHE-92-D,ILE-323-A,ASN-48-E,ILE-87-D,GLY-302-A,ALA-54-E,ASP-319-A,PHE-301-A,SER-91-D,LEU-47-E,ASN-44-E,GLY-…
5	2935	10.5, 18.0, 18.5	ASP-37-F,ALA-53-F,LEU-47-F,ASN-321-B,SER-300-B,SER-317-B,ILE-87-C,MET-93-C,VAL-318-B,GLY-55-F,ALA-54-F,VAL-286-B,ALA-84-C,SER-298-B,ARG-43-F,GLY-285-B,TYR-303-B,VAL-96-C,ALA-83-C,GLY-302-B,THR-90-C,TRP-322-B,VAL-56-F,VAL-324-B,ARG-348-B,TRP-86-C,VAL-299-B,THR-89-C,TRP-57-F,GLY-50-F,GLY-88-C,LEU-62-F,LEU-58-F,PHE-52-F,PHE-301-B,SER-320-B,SER-91-C,GLY-316-B,HIS-347-B,ILE-323-B,ASN-44-F,ASN-48-F,ARG…
			(* nearly identical cavities)

### Sheet: B. Interaction Energies
Interaction energies for the 1-PG/HPCA and 1-PG/TOMM22 complexes for the top 4 models within the selected cluster
Rank	Van der Waals Energy	Electrostatic Energy	ΔGprediction
	(kcal/mol)	(kcal/mol)	(kcal/mol)
HPCA
1	-27.3798	-9.524	-8.31
2	-27.3094	-17.1852	-8.34
3	-26.3969	-14.5792	-8.13
4	-24.3767	-11.6572	-8.29
TOMM22
1	-20.179	-48.2269	-9.03
2	-20.2508	-43.2322	-9.04
3	-18.4411	-32.0323	-8.9
4	-18.8971	-28.7202	-8.83
